# Patterns of recombination in snakes reveal a tug of war between PRDM9 and promoter-like features

**DOI:** 10.1101/2023.07.11.548536

**Authors:** Carla Hoge, Marc de Manuel, Mohamed Mahgoub, Naima Okami, Zachary Fuller, Shreya Banerjee, Zachary Baker, Morgan McNulty, Peter Andolfatto, Todd S. Macfarlan, Molly Schumer, Athanasia C. Tzika, Molly Przeworski

**Author notes:** These authors contributed equally to this work (Carla Hoge, Marc de Manuel). Division of Oncology, Department of Medicine, Washington University School of Medicine, St. Louis, MO. Center for Population Biology, University of California, Davis, CA. 23andMe (Zachary Fuller). Dept. of Genetics, Cambridge University (Zachary Baker).

## Abstract

In vertebrates, there are two known mechanisms by which meiotic recombination is directed to the genome: in humans, mice, and other mammals, recombination occurs almost exclusively where the protein PRDM9 binds, while in species lacking an intact *PRDM9*, such as birds and canids, recombination rates are elevated near promoter-like features. To test if PRDM9 also directs recombination in non-mammalian vertebrates, we focused on an exemplar species, the corn snake (*Pantherophis guttatus*). Unlike birds, this species possesses a single, intact *PRDM9* ortholog. By inferring historical recombination rates along the genome from patterns of linkage disequilibrium and identifying crossovers in pedigrees, we found that PRDM9 specifies the location of recombination events outside of mammals. However, we also detected an independent effect of promoter-like features on recombination, which is more pronounced on macro- than microchromosomes. Thus, our findings reveal that the uses of PRDM9 and promoter-like features are not mutually-exclusive, and instead reflect a tug of war, which varies in strength along the genome and is more lopsided in some species than others.

**One sentence summary:** While the localization of meiotic recombination in vertebrates was previously thought to occur using one of two distinct mechanisms, our analysis of recombination in corn snakes reveals that they and likely other vertebrates use both of these mechanisms.
