## Supplemental Tables for "Patterns of recombination in snakes reveal a tug of war between PRDM9 and promoter-like features"

### Sheet: Table S1 - Sample information
Wild-Caught Samples
Sample Name	Type of Sequencing	Location Sequenced	Mean Coverage	High coverage unrelated?	State	Latitude	Longitude	Year Collected
Wild_1	Illumina WGS	New York Genome Center	21	Yes	Georgia	31.3918	-82.5455	2008
Wild_2	Illumina WGS	New York Genome Center	7	No	Alabama	34.3127	-87.353	2003
Wild_3	Illumina WGS	New York Genome Center	10	No	Mississippi	33.1194	-89.7316	2003
Wild_4	Illumina WGS	New York Genome Center; Admera Health	26	Yes	Florida	28.9748	-81.5522	2012
Wild_5	Illumina WGS	New York Genome Center; Admera Health	42	Yes	Alabama	31.2704	-85.1734	2011
Wild_6	Illumina WGS	New York Genome Center; Admera Health	38	Yes	Georgia	31.958	-81.9951	2011
Wild_7	Illumina WGS	New York Genome Center	9	No	Georgia	31.8987	-82.737	2013
Wild_8	Illumina WGS	New York Genome Center; Admera Health	20	Yes	Georgia	32.1473	-81.8379	2012
Wild_9	Illumina WGS	New York Genome Center; Admera Health	35	Yes	Florida	29.5051	-82.9954	2012
Wild_10	Illumina WGS	New York Genome Center; Admera Health	45	Yes	Florida	27.8034	-81.3177	2012
Wild_11	Illumina WGS	New York Genome Center; Admera Health	15	Yes	Florida	30.7174	-84.9601	2013
Wild_12	Illumina WGS	New York Genome Center	23	Yes	Florida	29.9686	-83.2185	2013
Wild_13	Illumina WGS	New York Genome Center	7	No	Florida	29.4314	-81.7375	2013
Wild_14	Illumina WGS	New York Genome Center	9	No	Florida	30.2828	-82.4776	2013
Wild_15	Illumina WGS	New York Genome Center; Admera Health	36	Yes	Tennessee	35.1651	-84.675	2003
Wild_16	Illumina WGS	New York Genome Center; Admera Health	48	Yes	Mississippi	34.7606	-89.382	2003
Wild_17	Illumina WGS	New York Genome Center; Admera Health	40	Yes	Tennessee	35.5444	-84.3233	2005
Wild_18	Illumina WGS	New York Genome Center; Admera Health	39	Yes	Alabama	31.0917	-85.7601	2009
Wild_19	Illumina WGS	New York Genome Center; Admera Health	48	Yes	Alabama	33.7014	-85.5628	2003
Wild_20	Illumina WGS	Admera Health	13	Yes	Florida	29.791	-83.567	2013
Wild_21	Illumina WGS	Admera Health	6	No	North Carolina	Moore; Rt 27/24 at SR 1825, Camron City Limits		2003
Wild_22	Illumina WGS	Admera Health	17	Yes	Alabama	31.8107	-86.1403	2013
Wild_23	Illumina WGS	Admera Health	14	Yes	North Carolina	Montgomery; Uwharrie National Forest, Badin Lake near Hwy 109		2003
Wild_24	Illumina WGS	Admera Health	15	Yes	North Carolina	35.4535	-76.1417	2009
Wild_25	Illumina WGS	Admera Health	17	Yes	Georgia	32.0422	-81.9814	2011
Colony Samples
Sample Name	Type of Sequencing	Location Sequenced	Mean Coverage	High coverage unrelated?
Colony_Ped1-P1	Illumina WGS	As in Ullate et al., 2020	23	Yes
Colony_Ped1-P2	Illumina WGS	Admera Health	18	No
Colony_Ped1-F1-1	Illumina WGS	Admera Health	14	No
Colony_Ped1-F1-2	Illumina WGS	Admera Health	25	No
Colony_Ped1-F1-3	Illumina WGS	Admera Health	18	No
Colony_Ped1-F1-4	Illumina WGS	Admera Health	20	No
Colony_Ped1-F1-5	Illumina WGS	Admera Health	18	No
Colony_Ped2_P1	Illumina WGS	As in Ullate et al., 2021	25	Yes
Colony_Ped2_P2	Illumina WGS	As in Ullate et al., 2021	30	Yes
Colony_Ped2-F1-1	Illumina WGS	Admera Health	22	No
Colony_Ped2-F1-2	Illumina WGS	Admera Health	16	No
Colony_Ped2-F1-3	Illumina WGS	Admera Health	16	No
Colony_Ped2-F1-4	Illumina WGS	Admera Health	25	No
Colony_Ped2-F1-5	Illumina WGS	Admera Health	26	No
Colony_Ped2-F2-1	Illumina WGS	Novogene UK	15	No
Colony_Ped2-F2-1	Illumina WGS	Novogene UK	16	No
Colony_1	Illumina WGS	As in Ullate et al., 2021	11	No
Colony_2	Illumina WGS	As in Ullate et al., 2021	27	Yes
Colony_3	Illumina WGS	As in Ullate et al., 2021	25	Yes
Colony_4	Pacbio WGS	Cold Spring Harbor Laboratory	40	No
Colony_5	Pacbio RNA-seq	Novogene Singapore	NA	No
Colony_6	Pacbio RNA-seq; Bisulfite sequencing	Novogene Singapore; Novogene USA	NA	No
Colony_7	Bisulfite sequencing	Novogene USA	NA	No

### Sheet: Table S2 - PRDM9 alleles
Sample ID	Population	PRDM9 allele 1	Sequencing method allele 1	PRDM9 allele 2	Sequencing method allele 2	Relatedness	Notes
EG266	Colony	PRDM9-F	Pacbio CLR - WGS	PRDM9-L	Pacbio CLR - WGS	EG17 sibling
EG17	Colony	PRDM9-T	Oxford Nanopore	-	-	EG266 sibling	Possible homozygote
EG1056	Colony	PRDM9-M	Pacbio CCS - Testes RNA-seq	PRDM9-V	Pacbio CCS - Testes RNA-seq	EG1057 sibling
EG1057	Colony	PRDM9-V	Pacbio CCS - Testes RNA-seq	-	-	EG1056 sibling
EG338	Colony	PRDM9-P	Sanger, Oxford Nanopore	PRDM9-T	Oxford Nanopore	Pedigree 1 Parent	Sequenced on both MinION and Flongle, Top 2 modes sufficient for assembling alleles
EG338-340-3	Colony	PRDM9-L	Oxford Nanopore	PRDM9-T	Oxford Nanopore	Pedigree 1 F1	Sequenced on both MinION and Flongle,
EG338-340-6	Colony	PRDM9-P	Sanger	-	-	Pedigree 1 F1
EG338-340-8	Colony	PRDM9-L	Oxford Nanopore	PRDM9-T	Oxford Nanopore	Pedigree 1 F1
EG431-284-469	Colony	PRDM9-S	Sanger, Oxford Nanopore	PRDM9-L	Oxford Nanopore	Pedigree 2 F1	Top 2 modes sufficient for assembling alleles
EG431-284-471	Colony	PRDM9-S	Sanger	-	-	Pedigree 2 F1
EG431-284-472	Colony	PRDM9-S	Sanger, Oxford Nanopore	PRDM9-L	Oxford Nanopore	Pedigree 2 F1
EG431-284-499	Colony	PRDM9-S	Sanger	-	-	Pedigree 2 F1	Homozygote - Run of homozygocity including PRDM9 locus
CS1	Wild	PRDM9-J	Oxford Nanopore	PRDM9-R	Oxford Nanopore	-
CS5	Wild	PRDM9-H	Oxford Nanopore	-	-	-	Possible homozygote
CS8	Wild	PRDM9-I	Oxford Nanopore	-	-	-	Allele identified by hand
CS10	Wild	PRDM9-Q	Oxford Nanopore	-	-	-	Possible homozygote
CS11	Wild	PRDM9-C	Oxford Nanopore	PRDM9-K	Oxford Nanopore	-	Sequenced on both MinION and Flongle
CS13	Wild	PRDM9-A	Sanger	-	-	-
CS15	Wild	PRDM9-B	Oxford Nanopore	PRDM9-G	Oxford Nanopore	-
CS16	Wild	PRDM9-O	Sanger	-	-	-
CS18	Wild	PRDM9-D	Oxford Nanopore	PRDM9-N	Oxford Nanopore	-	Peak for PRDM9-D picked by hand - not one of top 2 modes
CS21	Wild	PRDM9-E	Oxford Nanopore	PRDM9-U	Oxford Nanopore	-	Top 2 modes sufficient for assembling alleles
CS27	Wild	PRDM9-A	Sanger	-	-	-
F1	Wild	PRDM9-A	Sanger	-	-	-
F9	Wild	PRDM9-M	Sanger	-	-	-
CV261	Wild C. viridis	CV-A	Oxford Nanopore	CV-B	Oxford Nanopore	-
CV615	Wild C. viridis	CV-C	Oxford Nanopore	CV-D	Oxford Nanopore	-
CV616	Wild C. viridis	CV-E	Oxford Nanopore	CV-F	Oxford Nanopore	-	Alleles identified by hand

### Sheet: Table S3 - PAML results
Testing dN/dS = 1 for all snakes or all mammals
Gene	Model	Clade	Species	Null model log likelihood	Alt model log likelihood	Alt model dN/dS values (all snakes, other reptiles or all mammals)	P-value (1 df)
ZCWPW1	Branch	Reptiles	Pelodiscus_sinensis, Dermochelys_coriacea, Caretta_caretta, Terrapene_carolina_triunguis, Chrysemys_picta_bellii, Gopherus_flavomarginatus, Chelonoidis_abingdonii, Mauremys_reevesii, Mauremys_mutica, Naja_naja, Sphaerodactylus_townsendi, Anolis_carolinensis, Python_bivittatus, Thamnophis_sirtalis, Thamnophis_elegans, Protobothrops_mucrosquamatus, Pantherophis_guttatus, Crotalus_tigris, Varanus_ko…	-7499.11	-7456.59	0.34038, 0.33526	2.918e-20
ZCWPW2	Branch	Reptiles	Sphenodon_punctatus, Pelodiscus_sinensis, Dermochelys_coriacea, Chelonia_mydas, Chrysemys_picta_bellii, Terrapene_carolina_triunguis, Mauremys_reevesii, Mauremys_mutica, Chelonoidis_abingdonii, Salvator_merianae, Pogona_vitticeps, Python_bivittatus, Crotalus_tigris, Protobothrops_mucrosquamatus, Naja_naja, Notechis_scutatus, Pseudonaja_textilis, Pantherophis_guttatus, Thamnophis_elegans, Thamnoph…	-6473.12	-6463.94	0.53515, 0.31517	1.835e-05
PRDM9	Branch	Reptiles	Sphaerodactylus_townsendi, Python_bivittatus, Crotalus_tigris, Thamnophis_elegans, Pantherophis_guttatus, Pelodiscus_sinensis, Gopherus_agassizii, Chelydra_serpentina, Dermochelys_coriacea, Chelonia_mydas, Chelonoidis_abingdonii, Gopherus_flavomarginatus, Mauremys_reevesii, Mauremys_mutica, Chrysemys_picta_bellii, Terrapene_carolina_triunguis, Pogona_vitticeps, Hemicordylus_capensis, Varanus_komo…	-6957.51	-6939.93	0.40930, 0.27798	3.06e-09
ANKRD31	Branch	Reptiles	Pelodiscus_sinensis, Mauremys_reevesii, Gopherus_flavomarginatus, Dermochelys_coriacea, Chelonia_mydas, Caretta_caretta, Pogona_vitticeps, Hemicordylus_capensis, Lacerta_agilis, Zootoca_vivipara, Podarcis_muralis, Podarcis_raffonei, Python_bivittatus, Crotalus_tigris, Notechis_scutatus, Pseudonaja_textilis, Thamnophis_sirtalis, Pantherophis_guttatus, Eublepharis_macularius, Sphaerodactylus_townse…	-23697.1	-23660.9	0.46231, 0.48987	1.83e-17
ANKRD31	Branch	Mammals	Phascolarctos_cinereus, Vombatus_ursinus, Mus_musculus, Rattus_norvegicus, Dipodomys_ordii, Castor_canadensis, Loxodonta_africana, Homo_sapiens, Macaca_mulatta, Macaca_nemestrina, Zalophus_californianus, Equus_caballus, Balaenoptera_musculus, Bos_taurus, Bos_indicus	-33971.5	-33829.8	0.5895	1.49e-63
Testing dN/dS = 1 for corn snakes
Gene	Model	Clade	Species	Null model log likelihood	Alt model log likelihood	Alt model dN/dS values (all snakes, other reptiles or all mammals)	P-value (2 df)
ZCWPW1	Branch	Reptiles	same as above	-7458.81	-7456.59	0.34038, 0.33526	0.1077
ZCWPW2	Branch	Reptiles	same as above	-6467.98	-6463.94	0.53515, 0.31517	0.01763
PRDM9	Branch	Reptiles	same as above	-6939.26	-6939.93	0.40930, 0.27798	1
ANKRD31	Branch	Reptiles	same as above	-23660.3	-23660.9	0.46231, 0.48987	1
Corn snake dN/dS (estimated from data)
Gene	dN/dS corn snakes
ZCWPW1	0.27387
ZCWPW2	0.1758
PRDM9	0.7295
ANKRD31	0.73894

### Sheet: Table S4 - Sex scaffolds
Scaffold ID
Super_scaffold_8
Super_scaffold_14
Super_scaffold_15
Super_scaffold_54
Super_scaffold_205
Super_scaffold_235
Super_scaffold_286
Super_scaffold_312
Super_scaffold_343
Super_scaffold_361
Super_scaffold_367
Super_scaffold_375
Super_scaffold_410
Super_scaffold_414
Super_scaffold_430
Super_scaffold_437
Super_scaffold_466

### Sheet: Table S5 - Repetitive elements
	Number of elements	bp covered	Percentage of sequence
Interspersed repeats:	38800081	7.64091e+08	0.4474
Retroelements	36923357	5.27132e+08	0.3086
LINEs:	19602462	3.39218e+08	0.1986
L2/CR1/Rex	14509903	2.04147e+08	0.1195
L1/CIN4	4044856	6.30483e+07	0.0369
RTE/Bov-B	788625	3.46343e+07	0.0203
R2/R4/NeSL	84908	9650864	0.0057
R1/LOA/Jockey	12225	899001	0.0005
LTR elements:	8618991	1.26705e+08	0.0742
Gypsy/DIRS1	7394503	7.76984e+07	0.0455
Ty1/Copia	85212	30059061	0.0176
Retroviral	1077449	5846247	0.0034
BEL/Pao	982	226815	0.0001
SINEs:	8701904	6.12082e+07	0.0358
Penelope	46977	8696582	0.0051
DNA transposons	5347033	1.61036e+08	0.0943
Tc1-IS630-Pogo	579528	7.11708e+07	0.0417
hobo-Activator	4181597	6.36164e+07	0.0372
Other	6085	794293	0.0005
Tourist/Harbinger	23555	693928	0.0004
MuDR-IS905	1979	311247	0.0002
PiggyBac	4671	417763	0.0002
En-Spm	1076	115945	0.0001
Rolling-circles	27101	1982793	0.0012
Unclassified	645849	7.59227e+07	0.0445
Simple repeats:	1186914	5.74634e+07	0.0336
Low complexity:	201034	11051752	0.0064
Small RNA:	413504	2.06859e+06	0.0012
Satellites:	1331564	643807	0.0004
All repetitive elements	41933097	8.35318e+08	0.489

### Sheet: Table S6 - NCBI accession info
Run	BioProject	BioSample	Developmental Stage	Instrument	Library Layout	Tissue	Sex
ERR216298	PRJEB2884	SAMEA1689229	NA	HiSeq 2000	Paired	Skin	NA
ERR216307	PRJEB2884	SAMEA1689204	NA	HiSeq 2000	Paired	Salivary Gland	NA
ERR216308	PRJEB2884	SAMEA1689215	NA	HiSeq 2000	Paired	Salivary Gland	NA
ERR216317	PRJEB2884	SAMEA1689221	NA	HiSeq 2000	Paired	Scent Gland	NA
ERR216323	PRJEB2884	SAMEA1689216	NA	HiSeq 2000	Paired	Scent Gland	NA
SRR6668168	PRJNA432436	SAMN08449336	Adult	HiSeq 2500	Paired	Eye	NA
SRR6868475	PRJNA439191	SAMN08742068	2.5 dpo	HiSeq 2500	Single	Posterior trunk	NA
SRR6868479	PRJNA439191	SAMN08742070	3.5 dpo	HiSeq 2500	Single	Posterior trunk	NA
SRR6868480	PRJNA439191	SAMN08742071	3.5 dpo	HiSeq 2500	Single	Posterior trunk	NA
SRR6868482	PRJNA439191	SAMN08742069	2.5 dpo	HiSeq 2500	Single	Posterior trunk	NA
SRR6868483	PRJNA439191	SAMN08742074	5.5 dpo	HiSeq 2500	Single	Posterior trunk	NA
SRR6868484	PRJNA439191	SAMN08742075	5.5 dpo	HiSeq 2500	Single	Posterior trunk	NA
SRR6868485	PRJNA439191	SAMN08742072	4.5 dpo	HiSeq 2500	Single	Posterior trunk	NA
SRR6868486	PRJNA439191	SAMN08742073	4.5 dpo	HiSeq 2500	Single	Posterior trunk	NA
SRR9596698	PRJNA551145	SAMN12141875	newborn	HiSeq 2500	Single	Ovary	female
SRR9596699	PRJNA551145	SAMN12141874	newborn	HiSeq 2500	Single	Testes	male
SRR9596700	PRJNA551145	SAMN12141873	adult	HiSeq 2500	Single	Brain	female
SRR9596701	PRJNA551145	SAMN12141872	adult	HiSeq 2500	Single	Brain	male
SRR9596702	PRJNA551145	SAMN12141886	adult	HiSeq 2500	Paired	Brain, testes, kidney	male
SRR9596703	PRJNA551145	SAMN12141886	adult	HiSeq 2500	Paired	Brain, testes, kidney	male
SRR9596704	PRJNA551145	SAMN12141887	E10\, E30\, E47	HiSeq 2500	Paired	Embryonic tissues	NA
SRR9596705	PRJNA551145	SAMN12141887	E10\, E30\, E47	HiSeq 2500	Paired	Embryonic tissues	NA
SRR9596706	PRJNA551145	SAMN12141883	adult	HiSeq 2500	Single	Heart	female
SRR9596707	PRJNA551145	SAMN12141882	adult	HiSeq 2500	Single	Liver	male
SRR9596708	PRJNA551145	SAMN12141885	adult	HiSeq 2500	Single	Skin	male
SRR9596709	PRJNA551145	SAMN12141884	adult	HiSeq 2500	Single	Skin	male
SRR9596710	PRJNA551145	SAMN12141889	adult	HiSeq 2500	Single	Vomeronasal Organ	female
SRR9596711	PRJNA551145	SAMN12141888	adult	HiSeq 2500	Single	Vomeronasal Organ	male
SRR9596712	PRJNA551145	SAMN12141881	adult	HiSeq 2500	Single	Cerebellum	male
SRR9596713	PRJNA551145	SAMN12141880	adult	HiSeq 2500	Single	Testes	male
SRR9596714	PRJNA551145	SAMN12141879	adult	HiSeq 2500	Single	Ovary	female
SRR9596715	PRJNA551145	SAMN12141878	adult	HiSeq 2500	Single	Liver	female
SRR9596716	PRJNA551145	SAMN12141877	adult	HiSeq 2500	Single	Kidney	female
SRR9596717	PRJNA551145	SAMN12141876	adult	HiSeq 2500	Single	Cerebellum	female

### Sheet: Table S7 - Primer sequences
Species	Forward primer	Reverse primer
Corn snake	TGTCCCAGTTGTGAGACAGC	TGATGACGACAAATAACCACTGC
Corn snake	TGCCATCAGTGTCCCAGTTG	ATGACGACAAATAACCACTGCAA
Corn snake	ATTCTTTACTGAAGATGTGTTACTC	TGAACAGTTGGTCTATGTCAAGC
Rattlesnake	TGCTTCCTACCAAGTTACAGTGA	GGCTTTAGTAGGTGCCAACAACTTT
Rattlesnake	ACAGAAAATATGGGCTAGGTTTA	CCCTGTTGTAATCCTATGGTTTCT
